# Mechanistic reconstruction of receptor-to-transcription factor signaling integrating prior knowledge and omics

**DOI:** 10.64898/2026.06.19.733348

**Authors:** David Liaskos, Omid Oftadeh, Margherita Tonini, Maria Masid, Vassily Hatzimanikatis

## Abstract

Omics profiling is ubiquitous, yet resolving how signal transduction shapes cellular physiology remains challenging. Most analyses interpret omics data by summarizing catalogs of pathways or by fitting networks to observations. Here we present SIGMA, a framework that converts curated prior knowledge into causally interpretable, elementally balanced signal-transduction cascades that connect sources to targets. By enforcing elemental balance, SIGMA links processes across pathway catalogs and reveals crosstalk beyond canonical definitions. It enumerates alternative cascades to expose parallel routing and identify context-dependent essential steps. We introduce balanced cascade enrichment analysis to map omics data onto alternative cascades and rank them by context-specific molecular support. Using SIGMA, we reconstructed signal flow from receptors to transcription factors that regulate metabolism, uncovering mechanisms that control metabolic reprogramming. In CD8^+^ T cells, SIGMA identified cascades connecting TGF-β receptors to SP1 and indicated weakening of this axis in exhaustion. Overall, this framework enables mechanistic interpretation of signaling across datasets and guides the design of causal perturbations.
