## Supplementary Tables for "Mechanistic reconstruction of receptor-to-transcription factor signaling integrating prior knowledge and omics": Table_S3.xlsx

### Sheet: Table_S3a
Table_S3a. Species participation in TGF-β to SP1 cascades.
Participation of each species across the alternative TGF-β to SP1 cascades.
Species IDs (in Figures)	Species names	Alternative cascade 1	Alternative cascade 2	Alternative cascade 3	Alternative cascade 4
A	TGFBR2 [pm]	core	core	core	core
B	Dimeric TGFB1:TGFBR2 homodimer [pm]	core	core	core	core
C	TGFB1:TGFBR2:TGFBR1 [pm]	core	core	core	core
D	TGFB1:TGFBR2:p-TGFBR1 [pm]	core	core	core	core
E	TGFB1:p-TGFBR:ZFYVE9:SMAD2/3 [eem]	core	core	core	core
F	TGFB1:p-TGFBR:ZFYVE9:p-2S-SMAD2,3 [eem]	core	core	core	core
G	p-2S-SMAD2,3 [c]	core	core	core	core
H	p-2S-SMAD2,3:SMAD4 [c]	core	core	core	core
I	p-2S-SMAD2,3:SMAD4 [n]	core	core	core	core
J	p-2S-SMAD2,3:SMAD4:SP1 [n]	core	core	core	core
K	WWTR1:p-2S-SMAD2,3:SMAD4 [c]			core	core
L	WWTR1:p-2S-SMAD2,3:SMAD4 [n]			core	core
M	WWTR1:p-2S-SMAD2,3:SMAD4:SMAD7 gene [n]			core	core
N	SMAD7 [n]			core	core
O	SMAD7:RNF111 [n]			core	core
P	RNF111 [n]			core	core
Q	RNF111/SMURF2 [n]			core	core
R	p-2S-SMAD2,3:SMAD4:SKI/SKIL:NCOR:RNF111/SMURF2 [n]			core	core
1	Dimeric TGFB1 [er]	balancing	balancing	balancing	balancing
2	TGFBR3(1-783):TGFB1,TGFB2 [er]	inhibition	inhibition	inhibition	inhibition
3	TGFB1,TGFB2:TGFBR3:TGFBR2 [pm]	balancing	balancing	balancing	balancing
4	TGFBR1:FKBP1A [pm]	balancing	balancing	balancing	balancing
5	FKBP1A [c]	balancing	balancing	balancing	balancing
6	ATP [c]	balancing	balancing	balancing	balancing
7	ADP [c]	balancing	balancing	balancing	balancing
8	SMAD3 [c]	balancing	balancing	balancing	balancing
9	SMAD2 [c]	balancing	balancing	balancing	balancing
10	SMAD2,3 [c]	balancing	balancing	balancing	balancing
11	SMAD7 [c]	balancing	balancing	balancing	balancing
12	TGFB1: p-TGFBR: I-SMAD7 [pm]	balancing	core	balancing	core
13	ZFYVE9-1 [eem]	balancing	core	balancing	core
14	GADD34:PP1 [c]	balancing	balancing	balancing	balancing
15	TGFB1:p-TGFBR:I-SMAD7:GADD34:PP1:ZFYVE9 [eem]	balancing	core	balancing	core
16	H2O [c]	balancing	balancing	balancing	balancing
17	Pi [c]	balancing	balancing	balancing	balancing
18	TGFB1:TGFBR2:TGFBR1 [eem]	balancing	balancing	balancing	balancing
19	TGFB1:p-TGFBR:ZFYVE9 [eem]	balancing	balancing	balancing	balancing
20	SMAD4 [c]	balancing	balancing	balancing	balancing
21	Ub [c]	balancing	balancing	balancing	balancing
22	Ub-SMAD4:USP9X [c]	balancing	balancing	balancing	balancing
23	USP9X [c]	balancing	balancing	balancing	balancing
24	Ub-SMAD4 [c]	balancing	balancing	balancing	balancing
25	p-T,Y MAPK dimers [c]	inhibition	inhibition	inhibition	inhibition
26	p-2S-SMAD3:p-2S-SMAD3:SMAD4 [n]	balancing	balancing	balancing	balancing
27	TRIM33 [n]	balancing	balancing	balancing	balancing
28	p-SMAD2,3:SMAD4:TRIM33 [n]	balancing	balancing	balancing	balancing
29	Ub-SMAD4 [n]	balancing	balancing	balancing	balancing
30	Ub [n]	balancing	balancing	balancing	balancing
31	p-2S-SMAD2,3 [n]	balancing	balancing	balancing	balancing
32	SP1 [n]	balancing	balancing	balancing	balancing
33	WWTR1 [c]			balancing	balancing
34	WWTR1 [n]			balancing	balancing
35	SMAD7:SMURF/NEDD4L [c]			balancing	balancing
36	SMAD7:SMURF2 [c]			balancing	balancing
37	SMAD7:SMURF1 [c]			balancing	balancing
38	SMAD7:NEDD4L [c]			balancing	balancing
39	TGFB1:TGFBR2:p-TGFBR1:SMAD7:SMURF/NEDD4L [pm]			balancing	balancing
40	SMURF/NEDD4L [c]			balancing	balancing
41	TGFB1:TGFBR2:Ub-p-TGFBR1:Ub-SMAD7 [pm]			balancing	balancing
42	ATP1B4 [ne]			balancing	balancing
43	SNW1 [n]			balancing	balancing
44	ATP1B4:SNW1 [n]			balancing	balancing
45	SMAD7:SMURF2 [n]			balancing	balancing
46	SMURF2 [n]			balancing	balancing
47	Ub-SMAD7 [n]			balancing	balancing
48	p-2S-SMAD2,3:SMAD4:SKI/SKIL:NCOR [n]			balancing	balancing
49	SMAD7 gene [n]			balancing	balancing
50	SKI/SKIL [n]			balancing	balancing
51	NCOR1, NCOR2 [n]			balancing	balancing
52	Ub-SKI/Ub-SKIL [n]			balancing	balancing

### Sheet: Table_S3b
Table_S3b. Reaction participation in TGF-β to SP1 cascades.
Participation of each reaction across the alternative TGF-β to SP1 cascades.
Reaction names	Alternative cascade 1	Alternative cascade 2	Alternative cascade 3	Alternative cascade 4
Dimeric TGF-beta-1 binds to the receptor	core	core	core	core
TGFBR2 recruits TGFBR1	core	core	core	core
TGFBR2 phosphorylates TGFBR1	core	core	core	core
An anchoring protein, ZFYVE9 (SARA), recruits SMAD2/3	core	core	core	core
Activated type I receptor phosphorylates SMAD2/3 directly	core	core	core	core
Phosphorylated SMAD2/3 dissociates from TGFBR	core	core	core	core
Phosphorylated SMAD2 and SMAD3 form a complex with SMAD4	core	core	core	core
The SMAD2/3:SMAD4 complex transfers to the nucleus	core	core	balancing	balancing
SMAD2/3:SMAD4 heterotrimer binds SP1	core	core	core	core
WWTR1 binds SMAD2/3:SMAD4 heterotrimer			core	core
WWTR1:SMAD translocates to the nucleus			core	core
WWTR1:p-2S-SMAD2,3:SMAD4 binds SMAD7 gene promoter			core	core
WWTR1:SMAD stimulates transcription of SMAD7			core	core
RNF111 binds SMAD7			core	core
RNF111 ubiquitinates SMAD7			core	core
RNF111 [nucleoplasm] to RNF111/SMURF2 [nucleoplasm]			core	core
SMAD2/3 activation induces binding of RNF111/SMURF2 to SKI/SKIL			core	core
Ubiquitination of SKI/SKIL by RNF111/SMURF2			core	core
SMAD3 [cytosol] to SMAD2,3 [cytosol]	balancing	balancing	balancing	balancing
SMAD2,3 [cytosol] to SMAD3 [cytosol]	balancing	balancing	balancing	balancing
SMAD2 [cytosol] to SMAD2,3 [cytosol]	balancing	balancing	balancing	balancing
SMAD2,3 [cytosol] to SMAD2 [cytosol]	balancing	balancing	balancing	balancing
I-SMAD competes with SMAD2/3 for type I receptor (TGFBR1)	balancing	core	balancing	core
SMAD7 recruits GADD34:PP1 to phosphorylated TGFBR	balancing	core	balancing	core
PP1 dephosphorylates TGFBR1	balancing	core	balancing	core
p-2S-SMAD3:p-2S-SMAD3:SMAD4 [nucleoplasm] to p-2S-SMAD2,3:SMAD4 [nucleoplasm]	balancing	balancing	balancing	balancing
p-2S-SMAD2,3:SMAD4 [nucleoplasm] to p-2S-SMAD3:p-2S-SMAD3:SMAD4 [nucleoplasm]	balancing	balancing	balancing	balancing
TRIM33 (Ectodermin) binds SMAD heterotrimer in the nucleus	balancing	balancing	balancing	balancing
TRIM33 monoubiquitinates SMAD4	balancing	balancing	balancing	balancing
Ubiquitinated SMAD4 translocates from the nucleus to the cytosol	balancing	balancing	balancing	balancing
USP9X (FAM) binds to ubiquitinated SMAD4	balancing	balancing	balancing	balancing
USP9X (FAM) deubiquitinates SMAD4	balancing	balancing	balancing	balancing
Translocation of WWTR1 (TAZ) to the nucleus			balancing	balancing
SMAD7:SMURF2 [cytosol] to SMAD7:SMURF/NEDD4L [cytosol]			balancing	balancing
SMAD7:SMURF/NEDD4L [cytosol] to SMAD7:SMURF2 [cytosol]			balancing	balancing
SMAD7:SMURF1 [cytosol] to SMAD7:SMURF/NEDD4L [cytosol]			balancing	balancing
SMAD7:SMURF/NEDD4L [cytosol] to SMAD7:SMURF1 [cytosol]			balancing	balancing
SMAD7:NEDD4L [cytosol] to SMAD7:SMURF/NEDD4L [cytosol]			balancing	balancing
SMAD7:SMURF/NEDD4L [cytosol] to SMAD7:NEDD4L [cytosol]			balancing	balancing
SMAD7:SMURF complex binds to phosphorylated TGFBR1			balancing	balancing
SMURFs/NEDD4L ubiquitinate phosphorylated TGFBR1 and SMAD7			balancing	balancing
ATP1B4 binds SNW1			balancing	balancing
SMAD7:SMURF2 complex translocates to the cytosol			balancing	balancing
SMAD7 binds to SMURF2			balancing	balancing
SMURF2 [nucleoplasm] to RNF111/SMURF2 [nucleoplasm]			balancing	balancing
RNF111/SMURF2 [nucleoplasm] to SMURF2 [nucleoplasm]			balancing	balancing
RNF111/SMURF2 [nucleoplasm] to RNF111 [nucleoplasm]			balancing	balancing
SKI/SKIL binds SMAD complex, suppressing TGF-beta signaling			balancing	balancing
Degradation of TGF-beta receptor complex			balancing	balancing
Degradation of Ub-SMAD7			balancing	balancing
Degradation of ubiquitinated SKI/SKIL			balancing	balancing

### Sheet: Table_S3c
Table_S3c. Gene mapping to species in TGF-β to SP1 cascades.
HGNC genes associated with each species in the TGF-β to SP1 cascade set.
Species names	Gene HGNC ID	Gene HGNC ID	Gene HGNC ID	Gene HGNC ID	Gene HGNC ID	Gene HGNC ID	Gene HGNC ID	Gene HGNC ID	Gene HGNC ID
ADP [c]
ATP [c]
ATP1B4 [ne]	ATP1B4
ATP1B4:SNW1 [n]	ATP1B4	SNW1
Dimeric TGFB1 [er]	TGFB1
Dimeric TGFB1:TGFBR2 homodimer [pm]	TGFB1	TGFBR2
FKBP1A [c]	FKBP1A
GADD34:PP1 [c]	PPP1CA	PPP1CB	PPP1CC	PPP1R15A
H2O [c]
NCOR1, NCOR2 [n]	NCOR1	NCOR2
p-2S-SMAD2,3 [c]	SMAD2	SMAD3
p-2S-SMAD2,3 [n]	SMAD2	SMAD3
p-2S-SMAD2,3:SMAD4 [c]	SMAD2	SMAD3	SMAD4
p-2S-SMAD2,3:SMAD4 [n]	SMAD2	SMAD3	SMAD4
p-2S-SMAD2,3:SMAD4:SKI/SKIL:NCOR [n]	NCOR1	NCOR2	SKI	SKIL	SMAD2	SMAD3	SMAD4
p-2S-SMAD2,3:SMAD4:SKI/SKIL:NCOR:RNF111/SMURF2 [n]	NCOR1	NCOR2	RNF111	SKI	SKIL	SMAD2	SMAD3	SMAD4	SMURF2
p-2S-SMAD2,3:SMAD4:SP1 [n]	SMAD2	SMAD3	SMAD4	SP1
p-2S-SMAD3:p-2S-SMAD3:SMAD4 [n]	SMAD3	SMAD4
p-SMAD2,3:SMAD4:TRIM33 [n]	SMAD2	SMAD3	SMAD4	TRIM33
Pi [c]
RNF111 [n]	RNF111
RNF111/SMURF2 [n]	RNF111	SMURF2
SKI/SKIL [n]	SKI	SKIL
SMAD2 [c]	SMAD2
SMAD2,3 [c]	SMAD2	SMAD3
SMAD3 [c]	SMAD3
SMAD4 [c]	SMAD4
SMAD7 [c]	SMAD7
SMAD7 [n]	SMAD7
SMAD7 gene [n]
SMAD7:NEDD4L [c]	NEDD4L	SMAD7
SMAD7:RNF111 [n]	RNF111	SMAD7
SMAD7:SMURF/NEDD4L [c]	NEDD4L	SMAD7	SMURF1	SMURF2
SMAD7:SMURF1 [c]	SMAD7	SMURF1
SMAD7:SMURF2 [c]	SMAD7	SMURF2
SMAD7:SMURF2 [n]	SMAD7	SMURF2
SMURF/NEDD4L [c]	NEDD4L	SMURF1	SMURF2
SMURF2 [n]	SMURF2
SNW1 [n]	SNW1
SP1 [n]	SP1
TGFB1,TGFB2:TGFBR3:TGFBR2 [pm]	TGFB1	TGFB2	TGFBR2	TGFBR3
TGFB1: p-TGFBR: I-SMAD7 [pm]	SMAD7	TGFB1	TGFBR1	TGFBR2
TGFB1:p-TGFBR:I-SMAD7:GADD34:PP1:ZFYVE9 [eem]	PPP1CA	PPP1CB	PPP1CC	PPP1R15A	SMAD7	TGFB1	TGFBR1	TGFBR2	ZFYVE9
TGFB1:p-TGFBR:ZFYVE9 [eem]	TGFB1	TGFBR1	TGFBR2	ZFYVE9
TGFB1:p-TGFBR:ZFYVE9:p-2S-SMAD2,3 [eem]	SMAD2	SMAD3	TGFB1	TGFBR1	TGFBR2	ZFYVE9
TGFB1:p-TGFBR:ZFYVE9:SMAD2/3 [eem]	SMAD2	SMAD3	TGFB1	TGFBR1	TGFBR2	ZFYVE9
TGFB1:TGFBR2:p-TGFBR1 [pm]	TGFB1	TGFBR1	TGFBR2
TGFB1:TGFBR2:p-TGFBR1:SMAD7:SMURF/NEDD4L [pm]	NEDD4L	SMAD7	SMURF1	SMURF2	TGFB1	TGFBR1	TGFBR2
TGFB1:TGFBR2:TGFBR1 [eem]	TGFB1	TGFBR1	TGFBR2
TGFB1:TGFBR2:TGFBR1 [pm]	TGFB1	TGFBR1	TGFBR2
TGFB1:TGFBR2:Ub-p-TGFBR1:Ub-SMAD7 [pm]	RPS27A	SMAD7	TGFB1	TGFBR1	TGFBR2	UBA52	UBB	UBC
TGFBR1:FKBP1A [pm]	FKBP1A	TGFBR1
TGFBR2 [pm]	TGFBR2
TRIM33 [n]	TRIM33
Ub [c]	RPS27A	UBA52	UBB	UBC
Ub [n]	RPS27A	UBA52	UBB	UBC
Ub-SKI/Ub-SKIL [n]	RPS27A	SKI	SKIL	UBA52	UBB	UBC
Ub-SMAD4 [c]	SMAD4
Ub-SMAD4 [n]	SMAD4
Ub-SMAD4:USP9X [c]	SMAD4	USP9X
Ub-SMAD7 [n]	RPS27A	SMAD7	UBA52	UBB	UBC
USP9X [c]	USP9X
WWTR1 [c]	WWTR1
WWTR1 [n]	WWTR1
WWTR1:p-2S-SMAD2,3:SMAD4 [c]	SMAD2	SMAD3	SMAD4	WWTR1
WWTR1:p-2S-SMAD2,3:SMAD4 [n]	SMAD2	SMAD3	SMAD4	WWTR1
WWTR1:p-2S-SMAD2,3:SMAD4:SMAD7 gene [n]	SMAD2	SMAD3	SMAD4	WWTR1
ZFYVE9-1 [eem]	ZFYVE9

### Sheet: Table_S3d
Table_S3d. Gene participation in TGF-β to SP1 alternative cascades.
Participation of each gene across the alternative TGF-β to SP1 cascades.
HGNC ID	Alternative cascade 1	Alternative cascade 2	Alternative cascade 3	Alternative cascade 4
ATP1B4			balancing	balancing
FKBP1A	balancing	balancing	balancing	balancing
NCOR1			core	core
NCOR2			core	core
NEDD4L			balancing	balancing
PPP1CA	balancing	core	balancing	core
PPP1CB	balancing	core	balancing	core
PPP1CC	balancing	core	balancing	core
PPP1R15A	balancing	core	balancing	core
RNF111			core	core
RPS27A	balancing	balancing	balancing	balancing
SKI			core	core
SKIL			core	core
SMAD2	core	core	core	core
SMAD3	core	core	core	core
SMAD4	core	core	core	core
SMAD7	balancing	core	core	core
SMURF1			balancing	balancing
SMURF2			core	core
SNW1			balancing	balancing
SP1	core	core	core	core
TGFB1	core	core	core	core
TGFB2	balancing	balancing	balancing	balancing
TGFBR1	core	core	core	core
TGFBR2	core	core	core	core
TGFBR3	balancing	balancing	balancing	balancing
TRIM33	balancing	balancing	balancing	balancing
UBA52	balancing	balancing	balancing	balancing
UBB	balancing	balancing	balancing	balancing
UBC	balancing	balancing	balancing	balancing
USP9X	balancing	balancing	balancing	balancing
WWTR1			core	core
ZFYVE9	core	core	core	core

### Sheet: Table_S3e
Table_S3e. Pathway membership of species in TGF-β to SP1 cascades.
Reactome pathway membership for each species appearing in any alternative cascade, with 1 indicating presence and 0 indicating absence.
Species IDs (in Figures)	Species names	Signaling by TGF-beta Receptor Complex	Transcriptional activity of SMAD2/SMAD3:SMAD4 heterotrimer	Generic Transcription Pathway	Signaling by NODAL	Deubiquitination	Signaling by Hippo
A	TGFBR2 [pm]	1	0	0	0	0	0
B	Dimeric TGFB1:TGFBR2 homodimer [pm]	1	0	0	0	0	0
C	TGFB1:TGFBR2:TGFBR1 [pm]	1	0	0	0	0	0
D	TGFB1:TGFBR2:p-TGFBR1 [pm]	1	0	0	0	0	0
E	TGFB1:p-TGFBR:ZFYVE9:SMAD2/3 [eem]	1	0	0	0	0	0
F	TGFB1:p-TGFBR:ZFYVE9:p-2S-SMAD2,3 [eem]	1	0	0	0	0	0
G	p-2S-SMAD2,3 [c]	1	1	1	1	0	0
H	p-2S-SMAD2,3:SMAD4 [c]	1	1	1	1	0	0
I	p-2S-SMAD2,3:SMAD4 [n]	1	1	1	1	0	0
J	p-2S-SMAD2,3:SMAD4:SP1 [n]	1	1	1	0	0	0
K	WWTR1:p-2S-SMAD2,3:SMAD4 [c]	1	1	1	0	0	0
L	WWTR1:p-2S-SMAD2,3:SMAD4 [n]	1	1	1	0	0	0
M	WWTR1:p-2S-SMAD2,3:SMAD4:SMAD7 gene [n]	1	1	1	0	0	0
N	SMAD7 [n]	1	1	1	0	0	0
O	SMAD7:RNF111 [n]	1	1	1	0	0	0
P	RNF111 [n]	1	1	1	0	0	0
Q	RNF111/SMURF2 [n]	1	1	1	0	0	0
R	p-2S-SMAD2,3:SMAD4:SKI/SKIL:NCOR:RNF111/SMURF2 [n]	1	1	1	0	0	0
1	Dimeric TGFB1 [er]	1	0	1	0	0	0
2	TGFBR3(1-783):TGFB1,TGFB2 [er]	1	0	0	0	0	0
3	TGFB1,TGFB2:TGFBR3:TGFBR2 [pm]	1	0	0	0	0	0
4	TGFBR1:FKBP1A [pm]	1	0	0	0	0	0
5	FKBP1A [c]	1	0	0	0	0	0
6	ATP [c]	1	1	1	1	0	1
7	ADP [c]	1	1	1	1	0	1
8	SMAD3 [c]	1	0	0	0	0	0
9	SMAD2 [c]	1	0	0	0	0	0
10	SMAD2,3 [c]	1	1	1	1	0	0
11	SMAD7 [c]	1	0	0	0	0	0
12	TGFB1: p-TGFBR: I-SMAD7 [pm]	1	0	0	0	0	0
13	ZFYVE9-1 [eem]	1	0	0	0	0	0
14	GADD34:PP1 [c]	1	0	0	0	0	0
15	TGFB1:p-TGFBR:I-SMAD7:GADD34:PP1:ZFYVE9 [eem]	1	0	0	0	0	0
16	H2O [c]	1	1	1	0	1	0
17	Pi [c]	1	0	1	0	0	0
18	TGFB1:TGFBR2:TGFBR1 [eem]	1	0	0	0	0	0
19	TGFB1:p-TGFBR:ZFYVE9 [eem]	1	0	0	0	0	0
20	SMAD4 [c]	1	1	1	1	1	0
21	Ub [c]	1	1	1	0	1	0
22	Ub-SMAD4:USP9X [c]	1	1	1	0	1	0
23	USP9X [c]	1	1	1	0	1	0
24	Ub-SMAD4 [c]	1	1	1	0	1	0
25	p-T,Y MAPK dimers [c]	1	1	1	1	0	0
26	p-2S-SMAD3:p-2S-SMAD3:SMAD4 [n]	1	1	1	0	0	0
27	TRIM33 [n]	1	1	1	0	0	0
28	p-SMAD2,3:SMAD4:TRIM33 [n]	1	1	1	0	0	0
29	Ub-SMAD4 [n]	1	1	1	0	0	0
30	Ub [n]	1	1	1	0	1	0
31	p-2S-SMAD2,3 [n]	1	1	1	0	0	0
32	SP1 [n]	1	1	1	0	0	0
33	WWTR1 [c]	1	1	1	0	0	1
34	WWTR1 [n]	0	0	1	0	0	1
35	SMAD7:SMURF/NEDD4L [c]	1	0	0	0	0	0
36	SMAD7:SMURF2 [c]	1	0	0	0	0	0
37	SMAD7:SMURF1 [c]	1	0	0	0	0	0
38	SMAD7:NEDD4L [c]	1	0	0	0	0	0
39	TGFB1:TGFBR2:p-TGFBR1:SMAD7:SMURF/NEDD4L [pm]	1	0	0	0	0	0
40	SMURF/NEDD4L [c]	1	0	0	0	0	0
41	TGFB1:TGFBR2:Ub-p-TGFBR1:Ub-SMAD7 [pm]	1	0	0	0	0	0
42	ATP1B4 [ne]	1	1	1	0	0	0
43	SNW1 [n]	1	1	1	0	0	0
44	ATP1B4:SNW1 [n]	1	1	1	0	0	0
45	SMAD7:SMURF2 [n]	1	0	0	0	0	0
46	SMURF2 [n]	1	1	1	0	0	0
47	Ub-SMAD7 [n]	1	1	1	0	0	0
48	p-2S-SMAD2,3:SMAD4:SKI/SKIL:NCOR [n]	1	1	1	0	0	0
49	SMAD7 gene [n]	1	1	1	0	0	0
50	SKI/SKIL [n]	1	1	1	0	0	0
51	NCOR1, NCOR2 [n]	1	1	1	0	0	0
52	Ub-SKI/Ub-SKIL [n]	1	1	1	0	0	0

### Sheet: Table_S3f
Table_S3f. Pathway membership of reactions in TGF-β to SP1 cascades.
Reactome pathway membership for each reaction appearing in any alternative cascade, with 1 indicating presence and 0 indicating absence.
Reaction names	Signaling by TGF-beta Receptor Complex	Transcriptional activity of SMAD2/SMAD3:SMAD4 heterotrimer	Generic Transcription Pathway	Signaling by NODAL	Deubiquitination	Signaling by Hippo
Dimeric TGF-beta-1 binds to the receptor	1	0	0	0	0	0
TGFBR2 recruits TGFBR1	1	0	0	0	0	0
TGFBR2 phosphorylates TGFBR1	1	0	0	0	0	0
An anchoring protein, ZFYVE9 (SARA), recruits SMAD2/3	1	0	0	0	0	0
Activated type I receptor phosphorylates SMAD2/3 directly	1	0	0	0	0	0
Phosphorylated SMAD2/3 dissociates from TGFBR	1	0	0	0	0	0
Phosphorylated SMAD2 and SMAD3 form a complex with SMAD4	1	1	1	1	0	0
The SMAD2/3:SMAD4 complex transfers to the nucleus	1	1	1	1	0	0
SMAD2/3:SMAD4 heterotrimer binds SP1	1	1	1	0	0	0
WWTR1 binds SMAD2/3:SMAD4 heterotrimer	1	1	1	0	0	0
WWTR1:SMAD translocates to the nucleus	1	1	1	0	0	0
WWTR1:p-2S-SMAD2,3:SMAD4 binds SMAD7 gene promoter	1	1	1	0	0	0
WWTR1:SMAD stimulates transcription of SMAD7	1	1	1	0	0	0
RNF111 binds SMAD7	1	1	1	0	0	0
RNF111 ubiquitinates SMAD7	1	1	1	0	0	0
RNF111 [nucleoplasm] to RNF111/SMURF2 [nucleoplasm]	0	1	0	0	0	0
SMAD2/3 activation induces binding of RNF111/SMURF2 to SKI/SKIL	1	1	1	0	0	0
Ubiquitination of SKI/SKIL by RNF111/SMURF2	1	1	1	0	0	0
SMAD3 [cytosol] to SMAD2,3 [cytosol]	1	0	0	0	0	0
SMAD2,3 [cytosol] to SMAD3 [cytosol]	1	0	0	0	0	0
SMAD2 [cytosol] to SMAD2,3 [cytosol]	1	0	0	0	0	0
SMAD2,3 [cytosol] to SMAD2 [cytosol]	1	0	0	0	0	0
I-SMAD competes with SMAD2/3 for type I receptor (TGFBR1)	1	0	0	0	0	0
SMAD7 recruits GADD34:PP1 to phosphorylated TGFBR	1	0	0	0	0	0
PP1 dephosphorylates TGFBR1	1	0	0	0	0	0
p-2S-SMAD3:p-2S-SMAD3:SMAD4 [nucleoplasm] to p-2S-SMAD2,3:SMAD4 [nucleoplasm]	0	1	0	0	0	0
p-2S-SMAD2,3:SMAD4 [nucleoplasm] to p-2S-SMAD3:p-2S-SMAD3:SMAD4 [nucleoplasm]	0	1	0	0	0	0
TRIM33 (Ectodermin) binds SMAD heterotrimer in the nucleus	1	1	1	0	0	0
TRIM33 monoubiquitinates SMAD4	1	1	1	0	0	0
Ubiquitinated SMAD4 translocates from the nucleus to the cytosol	1	1	1	0	0	0
USP9X (FAM) binds to ubiquitinated SMAD4	1	1	1	0	1	0
USP9X (FAM) deubiquitinates SMAD4	1	1	1	0	1	0
Translocation of WWTR1 (TAZ) to the nucleus	0	0	0	0	0	1
SMAD7:SMURF2 [cytosol] to SMAD7:SMURF/NEDD4L [cytosol]	1	0	0	0	0	0
SMAD7:SMURF/NEDD4L [cytosol] to SMAD7:SMURF2 [cytosol]	1	0	0	0	0	0
SMAD7:SMURF1 [cytosol] to SMAD7:SMURF/NEDD4L [cytosol]	1	0	0	0	0	0
SMAD7:SMURF/NEDD4L [cytosol] to SMAD7:SMURF1 [cytosol]	1	0	0	0	0	0
SMAD7:NEDD4L [cytosol] to SMAD7:SMURF/NEDD4L [cytosol]	1	0	0	0	0	0
SMAD7:SMURF/NEDD4L [cytosol] to SMAD7:NEDD4L [cytosol]	1	0	0	0	0	0
SMAD7:SMURF complex binds to phosphorylated TGFBR1	1	0	0	0	0	0
SMURFs/NEDD4L ubiquitinate phosphorylated TGFBR1 and SMAD7	1	0	0	0	0	0
ATP1B4 binds SNW1	1	1	1	0	0	0
SMAD7:SMURF2 complex translocates to the cytosol	1	0	0	0	0	0
SMAD7 binds to SMURF2	1	0	0	0	0	0
SMURF2 [nucleoplasm] to RNF111/SMURF2 [nucleoplasm]	0	1	0	0	0	0
RNF111/SMURF2 [nucleoplasm] to SMURF2 [nucleoplasm]	0	1	0	0	0	0
RNF111/SMURF2 [nucleoplasm] to RNF111 [nucleoplasm]	0	1	0	0	0	0
SKI/SKIL binds SMAD complex, suppressing TGF-beta signaling	1	1	1	0	0	0
Degradation of TGF-beta receptor complex	1	0	0	0	0	0
Degradation of Ub-SMAD7	1	1	1	0	0	0
Degradation of ubiquitinated SKI/SKIL	1	1	1	0	0	0

### Sheet: Table_S3g
Table_S3g. Fraction of TGF-β to SP1 alternative cascades assigned to Reactome pathways.
Fraction of reactions in each alternative balanced cascade assigned to each Reactome pathway, with the corresponding subfraction present in the core cascade.
Pathways (cascade fraction)	Alternative cascade 1	Alternative cascade 2	Alternative cascade 3	Alternative cascade 4		Pathways (core subfraction)	Alternative cascade 1	Alternative cascade 2	Alternative cascade 3	Alternative cascade 4
Signaling by TGF-beta Receptor Complex	0.913043	0.913043	0.862745	0.862745		Signaling by TGF-beta Receptor Complex	0.428571	0.571429	0.363636	0.431818
Transcriptional activity of SMAD2/SMAD3:SMAD4 heterotrimer	0.434783	0.434783	0.509804	0.509804		Transcriptional activity of SMAD2/SMAD3:SMAD4 heterotrimer	0.3	0.3	0.423077	0.423077
Generic Transcription Pathway	0.347826	0.347826	0.392157	0.392157		Generic Transcription Pathway	0.375	0.375	0.5	0.5
Signaling by NODAL	0.0869565	0.0869565	0.0392157	0.0392157		Signaling by NODAL	1	1	0.5	0.5
Deubiquitination	0.0869565	0.0869565	0.0392157	0.0392157		Deubiquitination	0	0	0	0
Signaling by Hippo	0	0	0.0196078	0.0196078		Signaling by Hippo			0	0

### Sheet: Table_S3h
Table_S3h. Fraction of Reactome pathways covered by TGF-β to SP1 alternative cascades.
Fraction of reactions from each Reactome pathway represented in each alternative balanced cascade.
Pathways (Reactome fraction)	Alternative cascade 1	Alternative cascade 2	Alternative cascade 3	Alternative cascade 4
Signaling by TGF-beta Receptor Complex	0.161538	0.161538	0.338462	0.338462
Transcriptional activity of SMAD2/SMAD3:SMAD4 heterotrimer	0.149254	0.149254	0.38806	0.38806
Generic Transcription Pathway	0.00817996	0.00817996	0.0204499	0.0204499
Signaling by NODAL	0.125	0.125	0.125	0.125
Deubiquitination	0.0246914	0.0246914	0.0246914	0.0246914
Signaling by Hippo	0	0	0.025	0.025
